# Uncovering the Environmental Conditions Required for *Phyllachora maydis* Infection and Tar Spot Development on Corn in the United States for Use as Predictive Models for Future Epidemics

**DOI:** 10.1101/2023.03.18.533264

**Authors:** Richard W. Webster, Camila Nicolli, Tom W. Allen, Mandy D. Bish, Kaitlyn Bissonette, Jill C. Check, Martin I. Chilvers, Maíra R. Duffeck, Nathan Kleczewski, Jane Marian Luis, Brian D. Mueller, Pierce A. Paul, Paul P. Price, Alison E. Robertson, Tiffanna J. Ross, Clarice Schmidt, Roger Schmidt, Teryl Schmidt, Sujoung Shim, Darcy E. P. Telenko, Kiersten Wise, Damon L. Smith

## Abstract

*Phyllachora maydis* is a fungal pathogen causing tar spot of corn (*Zea mays* L.), a new and emerging, yield-limiting disease in the United States. Since being first reported in Illinois and Indiana in 2015, *P. maydis* can now be found across much of the corn growing of the United States. Knowledge of the epidemiology of *P. maydis* is limited but could be useful in developing tar spot prediction tools. The research presented here aims to elucidate the environmental conditions necessary for the development of tar spot in the field and the creation of predictive models to anticipate future tar spot epidemics. Extended periods (30-day windowpanes) of moderate ambient temperature were most significant for explaining the development of tar spot. Shorter periods (14- to 21-day windowpanes) of moisture (relative humidity, dew point, number of hours with predicted leaf wetness) were negatively correlated with tar spot development. These weather variables were used to develop multiple logistic regression models, an ensembled model, and two machine learning models for the prediction of tar spot development. This work has improved the understanding of *P. maydis* epidemiology and provided the foundation for the development of a predictive tool for anticipating future tar spot epidemics.
