## Supplemental Table 2 for "Uncovering the Environmental Conditions Required for *Phyllachora maydis* Infection and Tar Spot Development on Corn in the United States for Use as Predictive Models for Future Epidemics"

### Sheet: Sheet1
	30-day Moving Averages			21-day Moving Averages			14-day Moving Averages			Combined Moving Averages
Weather Parameters in Logistic Regression Model	AIC	C Statistic	HL Test	AIC	C Statistic	HL Test	AIC	C Statistic	HL Test	AIC	C Statistic	HL Test
Mean Daily Temp	384.18	0.766902	0.715817	399.071	0.724025	0.0522781	414.524	0.708703	0.0825569	.	.	.
Min Daily Temp	382.437	0.784845	0.31519	394.356	0.754184	0.536421	409.89	0.723773	0.0225182	.	.	.
Max Daily Temp	397.803	0.715087	0.129656	413.955	0.668112	0.0155155	423.448	0.659476	0.200716	.	.	.
Mean Daily RH	448.119	0.494069	0.122944	446.02	0.550168	0.62211	445.37	0.55667	0.253933	.	.	.
Min Daily RH	447.135	0.527033	0.104568	447.86	0.517557	0.105746	447.877	0.514247	0.239793	.	.	.
Max Daily RH	447.439	0.518968	0.0128784	443.326	0.55215	0.000861147	439.26	0.582829	0.0127133	.	.	.
Mean Daily WS	447.052	0.541667	0.000216588	444.233	0.57043	0.00121806	440.262	0.595447	0.0035896	.	.	.
Min Daily WS	448.038	0.531939	1.0306e-07	446.188	0.563391	0.00396077	443.024	0.586105	0.0213048	.	.	.
Max Daily WS	445.596	0.562937	0.000353055	442.351	0.586408	0.000305949	440.108	0.602571	7.69347e-06	.	.	.
Mean Daily DP	397.413	0.754133	0.41078	397.487	0.746741	0.60463	412.922	0.714785	0.0589921	.	.	.
Min Daily DP	397.037	0.752537	0.365861	390.468	0.762752	0.131256	402.847	0.737366	0.0991698	.	.	.
Max Daily DP	399.542	0.748387	0.165673	404.291	0.73251	0.125638	418.397	0.701327	0.379263	.	.	.
Mean Daily DPD	447.504	0.514382	0.0204031	447.211	0.533552	0.0916868	446.587	0.542624	0.193381	.	.	.
Min Daily DPD	447.707	0.514214	0.00141848	443.678	0.550622	0.0132117	439.47	0.582544	0.00535199	.	.	.
Max Daily DPD	445.92	0.538693	0.215111	448.063	0.509543	0.0752565	447.995	0.510081	0.206419	.	.	.
Mean Daily Precip	447.613	0.506586	0.163462	448.011	0.492507	0.207311	446.905	0.495884	0.0138642	.	.	.
Max Daily Precip Rate	447.721	0.537298	0.369904	447.129	0.550336	0.215321	447.976	0.54711	0.0142481	.	.	.
Daily Total Hours with RH Greater than 95%	446.432	0.551747	0.181228	445.389	0.557829	0.188352	444.817	0.561677	0.718248	.	.	.
Daily Total Hours with RH Greater than 90%	443.582	0.565709	0.487968	440.189	0.587735	0.158293	440.336	0.591784	0.103777	.	.	.
Daily Total Hours with RH Greater than 85%	446.184	0.546018	0.390646	441.858	0.58419	0.537774	441.523	0.589701	0.0331032	.	.	.
Daily Total Hours with RH Greater than 80%	448.128	0.510249	0.0856598	446.269	0.549126	0.574123	445.66	0.552117	0.945891	.	.	.
Daily Total Hours with RH Greater than 75%	447.163	0.522278	3.59424e-05	447.993	0.514751	0.0318658	447.651	0.524261	0.0424297	.	.	.
Daily Total Hours with RH Greater than 70%	445.438	0.547883	0.000956998	448.079	0.503142	0.0733883	448.096	0.505612	0.511279	.	.	.
Daily Total Hours with RH Greater than 65%	446.081	0.538575	0.00666857	448.113	0.509224	0.168929	448.024	0.51166	0.0287407	.	.	.
Daily Total Hours with RH Greater than 60%	447.518	0.51213	0.0271465	447.3	0.530981	0.0535785	447.1	0.534929	0.219464	.	.	.
Daily Total Hours with RH Greater than 90% at Night	443.132	0.564466	0.275121	438.662	0.592574	0.201677	437.472	0.604368	0.122637	.	.	.
Daily Total Wetness Hours	445.311	0.552234	0.382665	441.191	0.582728	0.255904	440.604	0.591129	0.0989743	.	.	.
Daily Total Wetness Hours at Night	445.009	0.551731	0.456684	439.233	0.591818	0.14087	436.327	0.612937	0.260472	.	.	.
Mean Daily Temp + Mean Daily DP	383.556	0.77584	0.505299	395.626	0.752554	0.653118	412.983	0.720901	0.126181	.	.	.
Mean Daily Temp + Min Daily DP	382.561	0.77836	0.840014	390.527	0.763508	0.2717	404.768	0.736794	0.105794	.	.	.
Mean Daily Temp + Max Daily DP	384.797	0.772077	0.91191	399.015	0.743145	0.342108	415.741	0.714583	0.0232633	.	.	.
Min Daily Temp + Mean Daily DP	383.995	0.783938	0.282922	394.847	0.755275	0.219829	411.473	0.72453	0.186157	.	.	.
Min Daily Temp + Min Daily DP	383.998	0.783636	0.716721	391.329	0.764214	0.203633	404.839	0.737567	0.115983	.	.	.
Min Daily Temp + Max Daily DP	384.116	0.783602	0.163884	396.069	0.754368	0.507837	411.842	0.72248	0.00042152	.	.	.
Mean Daily Temp + Mean Daily DPD	383.556	0.77584	0.505299	395.626	0.752554	0.653118	412.983	0.720901	0.126181	.	.	.
Mean Daily Temp + Min Daily DPD	378.867	0.781855	0.0154529	389.075	0.758636	0.867487	403.044	0.744691	0.494026	.	.	.
Mean Daily Temp + Max Daily DPD	385.411	0.773387	0.922464	399.083	0.743683	0.500062	415.786	0.713239	0.0600678	.	.	.
Mean Daily Temp + Mean Daily RH	382.272	0.779469	0.574714	394.737	0.754939	0.492159	412.337	0.72211	0.189529	.	.	.
Mean Daily Temp + Min Daily RH	385.291	0.77379	0.850957	399.425	0.743044	0.266534	416.011	0.712937	0.0678943	.	.	.
Mean Daily Temp + Max Daily RH	378.534	0.783333	0.0699594	389.439	0.758031	0.761174	403.591	0.743851	0.507631	.	.	.
Mean Daily Temp + Daily Total Hours with RH Greater than 90%	367.977	0.810887	0.280651	383.603	0.777218	0.498931	403.95	0.744321	0.413537	.	.	.
Mean Daily Temp + Daily Total Hours RH Greater than 90% at Night	369.765	0.808468	0.0477453	383.23	0.776546	0.637101	402.207	0.7458	0.891415	.	.	.
Mean Daily Temp + Daily Total Wetness Hours	368.613	0.80914	0.114767	382.341	0.782258	0.39491	402.587	0.748757	0.0370809	.	.	.
Mean Daily Temp + Daily Total Wetness Hours at Night	370.85	0.804099	0.110756	381.281	0.780746	0.326529	398.976	0.752856	0.537645	.	.	.
Mean Daily Temp 30ma + Daily Total Hours with RH Greater than 90% 21 ma	.	.	.	.	.	.	.	.	.	367.219	0.81297	0.176485
Mean Daily Temp 30ma + Daily Total Hours with RH Greater than 90% 14ma	.	.	.	.	.	.	.	.	.	368.642	0.805645	0.152245
Mean Daily Temp 30ma + Daily Total Hours RH Greater than 90% at Night 21ma	.	.	.	.	.	.	.	.	.	367.559	0.814315	0.225371
Mean Daily Temp 30ma + Daily Total Hours RH Greater than 90% at Night 14ma	.	.	.	.	.	.	.	.	.	367.51	0.809409	0.0341061
Mean Daily Temp 30ma + Daily Total Wetness Hours 21ma	.	.	.	.	.	.	.	.	.	365.954	0.816499	0.501993
Mean Daily Temp 30ma + Daily Total Wetness Hours 14ma	.	.	.	.	.	.	.	.	.	366.464	0.810282	0.147237
Mean Daily Temp 30ma + Daily Total Wetness Hours at Night 21ma	.	.	.	.	.	.	.	.	.	365.736	0.81754	0.0482297
Mean Daily Temp 30ma + Daily Total Wetness Hours at Night 14ma	.	.	.	.	.	.	.	.	.	363.471	0.816129	0.0467328
