## Supplemental Table 3 for "Uncovering the Environmental Conditions Required for *Phyllachora maydis* Infection and Tar Spot Development on Corn in the United States for Use as Predictive Models for Future Epidemics"

### Sheet: Supp. Table 3
Field code	Year	State	County	Field Type	Hybrid planted		Date of rating disease severity
					1	2	1	2	3	4	5	6	7
IL-3	2019	Illinois	Champaign	Small Plot Trial	-	-	2019-08-29	2019-09-13	2019-09-24	-	-	-	-
IN-1	2019	Indiana	Porter	Small Plot Trial	-	-	2019-08-21	2019-08-29	2019-09-18	2019-09-30	-	-	-
IN-2	2021	Indiana	Porter	Small Plot Trial	P0589AMXT	W2585SSRIB	2021-08-24	2021-09-14	2021-09-28	-	-	-	-
IN-3	2022	Indiana	Porter	Small Plot Trial	P0589AMXT	W2585SSRIB	2022-09-05	2022-09-13	2022-09-27	2022-10-06	-	-	-
IN-4	2022	Indiana	Porter	Small Plot Trial	P0589AMXT	W2585SSRIB	2022-09-05	2022-09-13	2022-09-27	2022-10-06	-	-	-
IA-1	2020	Iowa	Story	Small Plot Trial	P9929AM	P0075AM	2020-08-03	2020-08-20	-	-	-	-	-
IA-2	2020	Iowa	Louisa	Small Plot Trial	P9929AM	P0075AM	2020-07-21	2020-08-12	2020-08-24	-	-	-	-
IA-3	2021	Iowa	Story	Small Plot Trial	P9929AM	P0075AM	2021-07-30	2021-08-13	2021-08-21	-	-	-	-
IA-4	2021	Iowa	Louisa	Small Plot Trial	P9929AM	P0075AM	2021-07-28	2021-08-09	2021-09-10	-	-	-	-
IA-5	2022	Iowa	Washington	Small Plot Trial	NK944-3111A	NK1082-5222A	2022-07-19	2022-08-03	2022-08-18	2022-09-08	-	-	-
IA-6	2022	Iowa	Boone	Small Plot Trial	NK944-3111A	NK1082-5222A	2022-08-03	2022-08-29	2022-09-08	-	-	-	-
IA-7	2021	Iowa	Linn	Commercial Field	-	-	2021-09-15	-	-	-	-	-	-
IA-8	2021	Iowa	Henry	Commercial Field	-	-	2021-09-15	-	-	-	-	-	-
IA-9	2021	Iowa	Muscatine	Commercial Field	-	-	2021-09-15	-	-	-	-	-	-
IA-10	2021	Iowa	Plymouth	Commercial Field	-	-	2021-09-15	-	-	-	-	-	-
IA-11	2021	Iowa	Wright	Commercial Field	-	-	2021-09-15	-	-	-	-	-	-
IA-12	2021	Iowa	Woodbury	Commercial Field	-	-	2021-09-15	-	-	-	-	-	-
IA-13	2021	Iowa	Palo Alto	Commercial Field	-	-	2021-09-15	-	-	-	-	-	-
IA-14	2021	Iowa	Clay	Commercial Field	-	-	2021-09-15	-	-	-	-	-	-
IA-15	2022	Iowa	Cass	Commercial Field	-	-	2023-09-05	-	-	-	-	-	-
IA-16	2022	Iowa	Appanoose	Commercial Field	-	-	2023-08-29	-	-	-	-	-	-
IA-17	2022	Iowa	Davis	Commercial Field	-	-	2023-08-29	-	-	-	-	-	-
IA-18	2022	Iowa	Henry	Commercial Field	-	-	2023-09-01	-	-	-	-	-	-
IA-19	2022	Iowa	Washington	Commercial Field	-	-	2023-09-02	-	-	-	-	-	-
IA-20	2022	Iowa	Muscatine	Commercial Field	-	-	2023-09-07	-	-	-	-	-	-
IA-21	2022	Iowa	Pottawattamie	Commercial Field	-	-	2023-09-05	-	-	-	-	-	-
IA-22	2022	Iowa	Winnebago	Commercial Field	-	-	2023-09-09	-	-	-	-	-	-
IA-23	2022	Iowa	Kossuth	Commercial Field	-	-	2023-09-09	-	-	-	-	-	-
IA-24	2022	Iowa	Worth	Commercial Field	-	-	2023-09-15	-	-	-	-	-	-
IA-25	2022	Iowa	Story	Commercial Field	-	-	2023-09-15	-	-	-	-	-	-
IA-26	2022	Iowa	Boone	Commercial Field	-	-	2023-09-12	-	-	-	-	-	-
IA-27	2022	Iowa	Dallas	Commercial Field	-	-	2023-09-13	-	-	-	-	-	-
KY-5	2021	Kentucky	Caldwell	Small Plot Trial	DKC6253	DKC6198	2021-07-08	2021-07-26	2021-08-13	-	-	-	-
KY-6	2021	Kentucky	Caldwell	Small Plot Trial	DKC6253	DKC6198	2021-07-08	2021-07-26	2021-08-13	-	-	-	-
KY-7	2021	Kentucky	Caldwell	Small Plot Trial	DKC6253	DKC6198	2021-07-26	2021-08-13	2021-08-25	2021-09-08	-	-	-
KY-8	2022	Kentucky	Caldwell	Small Plot Trial	P1338AM	P1197	2022-07-22	2022-07-27	2022-08-11	2022-08-17	2022-08-31	-	-
KY-9	2022	Kentucky	Caldwell	Small Plot Trial	P1338AM	P1197	2022-07-21	2022-07-27	2022-08-11	2022-08-29	-	-	-
KY-10	2021	Kentucky	Adair	Commercial Field	-	-	2021-08-21	-	-	-	-	-	-
KY-11	2021	Kentucky	Adair	Commercial Field	-	-	2021-08-21	-	-	-	-	-	-
KY-12	2021	Kentucky	Ballard	Commercial Field	DK6744-67-94	-	2021-08-21	-	-	-	-	-	-
KY-13	2021	Kentucky	Lyon	Commercial Field	DK6253	-	2021-08-21	-	-	-	-	-	-
KY-14	2021	Kentucky	Todd	Commercial Field	-	-	2021-08-21	-	-	-	-	-	-
KY-15	2021	Kentucky	Todd	Commercial Field	-	-	2021-08-21	-	-	-	-	-	-
KY-16	2021	Kentucky	Todd	Commercial Field	-	-	2021-08-21	-	-	-	-	-	-
KY-17	2021	Kentucky	Todd	Commercial Field	-	-	2021-08-21	-	-	-	-	-	-
KY-18	2022	Kentucky	Christian	Commercial Field	-	-	2022-08-19	-	-	-	-	-	-
KY-19	2022	Kentucky	McCracken	Commercial Field	-	-	2022-08-18	-	-	-	-	-	-
KY-20	2022	Kentucky	Graves	Commercial Field	-	-	2022-08-18	-	-	-	-	-	-
KY-21	2022	Kentucky	Lyon	Commercial Field	DK6744	-	2022-08-18	-	-	-	-	-	-
KY-22	2022	Kentucky	Todd	Commercial Field	-	-	2022-08-24	-	-	-	-	-	-
KY-23	2022	Kentucky	Todd	Commercial Field	-	-	2022-08-24	-	-	-	-	-	-
KY-24	2022	Kentucky	Todd	Commercial Field	-	-	2022-08-24	-	-	-	-	-	-
KY-25	2022	Kentucky	Ballard	Commercial Field	-	-	2022-08-25	-	-	-	-	-	-
MI-1	2019	Michigan	Allegan	Small Plot Trial	-	-	2019-08-22	2019-09-06	2019-10-01	-	-	-	-
MI-2	2021	Michigan	Ingham	Small Plot Trial	DKC5261	DKC5235	2021-08-06	2021-08-13	2021-08-20	2021-08-27	2021-09-10	-	-
MI-3	2022	Michigan	Ingham	Small Plot Trial	DKC5235	DKC5218	2022-09-08	2022-09-23	-	-	-	-	-
MI-4	2018	Michigan	Allegan	Small Plot Trial	-	-	2018-08-10	2018-08-24	2018-09-07	-	-	-	-
MO-1	2021	Missouri	Boone	Small Plot Trial	P1138AM	P1197AM	2021-08-06	2021-08-20	2021-09-02	2021-09-17	-	-	-
MO-2	2021	Missouri	Knox	Small Plot Trial	P1138AM	P1197AM	2021-07-21	2021-08-04	2021-08-17	2021-09-02	2021-09-15	-	-
MO-3	2022	Missouri	Boone	Small Plot Trial	P1213AM	P1138AM	2022-07-18	2022-08-01	2022-08-16	2022-08-30	-	-	-
MO-4	2022	Missouri	Knox	Small Plot Trial	P1213AM	P1138AM	2022-07-21	2022-08-04	2022-08-18	2022-09-01	-	-	-
MO-5	2021	Missouri	Franklin	Commercial Field	Golden Harvest 16K01	-	2021-08-21	-	-	-	-	-	-
MO-6	2021	Missouri	Boone	Commercial Field	-	-	2021-08-21	-	-	-	-	-	-
MO-7	2021	Missouri	Vernon	Commercial Field	Beck's 5829A4	-	2021-07-29	-	-	-	-	-	-
MO-8	2021	Missouri	Cape Giradeau	Commercial Field	Delkab 6253	-	2021-07-29	-	-	-	-	-	-
MO-9	2021	Missouri	Dade	Commercial Field	Dekalb 6594	-	2021-07-29	-	-	-	-	-	-
MO-10	2021	Missouri	Callaway	Commercial Field	-	-	2021-07-29	-	-	-	-	-	-
MO-11	2021	Missouri	Holt	Commercial Field	Dekalb 66-1755	-	2021-07-29	-	-	-	-	-	-
MO-12	2021	Missouri	Nodaway	Commercial Field	Lewis R1414SS	-	2021-07-29	-	-	-	-	-	-
MO-13	2022	Missouri	Audrain	Commercial Field	-	-	2022-09-01	-	-	-	-	-	-
MO-14	2022	Missouri	Audrain	Commercial Field	-	-	2022-09-01	-	-	-	-	-	-
MO-15	2022	Missouri	Ralls	Commercial Field	-	-	2022-09-01	-	-	-	-	-	-
MO-16	2022	Missouri	Audrain	Commercial Field	-	-	2022-09-01	-	-	-	-	-	-
MO-17	2022	Missouri	Audrain	Commercial Field	-	-	2022-09-01	-	-	-	-	-	-
MO-18	2022	Missouri	Pettis	Commercial Field	-	-	2022-09-01	-	-	-	-	-	-
MO-19	2022	Missouri	Cooper	Commercial Field	-	-	2022-09-01	-	-	-	-	-	-
MO-20	2022	Missouri	Morgan	Commercial Field	-	-	2022-09-01	-	-	-	-	-	-
MO-21	2022	Missouri	Benton	Commercial Field	-	-	2022-09-01	-	-	-	-	-	-
MO-22	2022	Missouri	Pemiscot	Commercial Field	-	-	2022-09-01	-	-	-	-	-	-
MO-23	2022	Missouri	New Madrid	Commercial Field	-	-	2022-09-01	-	-	-	-	-	-
MO-24	2022	Missouri	New Madrid	Commercial Field	-	-	2022-09-01	-	-	-	-	-	-
MO-25	2022	Missouri	Monroe	Commercial Field	-	-	2022-09-01	-	-	-	-	-	-
MO-26	2022	Missouri	Monroe	Commercial Field	-	-	2022-09-01	-	-	-	-	-	-
MO-27	2022	Missouri	Ralls	Commercial Field	-	-	2022-09-01	-	-	-	-	-	-
MO-28	2022	Missouri	Marion	Commercial Field	-	-	2022-09-01	-	-	-	-	-	-
MO-29	2022	Missouri	Audrain	Commercial Field	-	-	2022-09-01	-	-	-	-	-	-
MO-30	2022	Missouri	Audrain	Commercial Field	-	-	2022-09-01	-	-	-	-	-	-
MO-31	2022	Missouri	Montgomery	Commercial Field	-	-	2022-09-01	-	-	-	-	-	-
OH-1	2020	Ohio	Wayne	Small Plot Trial	P0574AM	P0507AM	2020-08-07	2020-08-14	2020-08-21	2020-08-28	2020-09-04	2020-09-11	-
OH-2	2020	Ohio	Wayne	Small Plot Trial	P0574AM	P0507AM	2020-08-07	2020-08-14	2020-08-21	2020-08-28	2020-09-04	2020-09-11	-
OH-3	2020	Ohio	Clark	Small Plot Trial	P0574AM	P0507AM	2020-08-05	2020-08-12	2020-08-19	2020-08-26	2020-09-02	2020-09-09	2020-09-16
OH-4	2020	Ohio	Clark	Small Plot Trial	P0574AM	P0507AM	2020-08-05	2020-08-12	2020-08-19	2020-08-26	2020-09-02	2020-09-09	2020-09-16
OH-5	2021	Ohio	Wayne	Small Plot Trial	P0574AM	P0507AM	2021-07-27	2021-08-03	2021-08-10	2021-08-17	2021-08-24	2021-08-31	2021-09-09
OH-6	2021	Ohio	Wayne	Small Plot Trial	P0574AM	P0507AM	2021-07-27	2021-08-03	2021-08-10	2021-08-17	2021-08-24	2021-08-31	2021-09-09
OH-7	2021	Ohio	Clark	Small Plot Trial	P0574AM	P0507AM	2021-07-12	2021-07-26	2021-08-02	2021-08-09	2021-08-20	2021-09-02	-
OH-8	2021	Ohio	Clark	Small Plot Trial	P0574AM	P0507AM	2021-07-12	2021-07-26	2021-08-02	2021-08-09	2021-08-20	2021-09-02	-
OH-9	2022	Ohio	Wayne	Small Plot Trial	P1105AM	P0507AM	2022-07-26	2022-08-02	2022-08-11	2022-08-18	2022-08-25	2022-09-01	-
OH-10	2022	Ohio	Clark	Small Plot Trial	P1105AM	P0507AM	2022-07-28	2022-08-04	2022-08-12	2022-08-19	2022-08-26	2022-09-08	-
OH-11	2021	Ohio	Putnam	Commercial Field	-	-	2021-07-30	2021-08-13	2021-08-27	2021-09-10	-	-	-
OH-12	2021	Ohio	Putnam	Commercial Field	-	-	2021-07-30	2021-08-13	2021-08-27	-	-	-	-
OH-13	2021	Ohio	Putnam	Commercial Field	-	-	2021-07-16	2021-07-30	2021-08-13	2021-08-27	-	-	-
OH-14	2021	Ohio	Van Wert	Commercial Field	-	-	2021-07-30	2021-08-13	2021-08-27	-	-	-	-
OH-15	2021	Ohio	Wood	Commercial Field	-	-	2021-07-16	2021-07-30	2021-08-13	2021-08-27	-	-	-
OH-16	2021	Ohio	Crawford	Commercial Field	-	-	2021-07-28	2021-08-11	2021-08-26	2021-09-08	-	-	-
OH-17	2021	Ohio	Wyandot	Commercial Field	-	-	2021-07-28	2021-08-11	2021-08-26	2021-09-08	-	-	-
OH-18	2021	Ohio	Crawford	Commercial Field	-	-	2021-07-28	2021-08-11	2021-08-26	-	-	-	-
OH-19	2021	Ohio	Crawford	Commercial Field	-	-	2021-07-14	2021-07-28	2021-08-11	2021-08-26	-	-	-
OH-20	2021	Ohio	Crawford	Commercial Field	-	-	2021-07-28	2021-08-11	2021-08-26	2021-09-08	-	-	-
OH-21	2021	Ohio	Crawford	Commercial Field	-	-	2021-07-28	2021-08-11	2021-08-26	2021-09-08	-	-	-
OH-22	2021	Ohio	Crawford	Commercial Field	-	-	2021-07-28	2021-08-11	2021-08-26	2021-09-08	-	-	-
OH-23	2021	Ohio	Wayne	Commercial Field	-	-	2021-07-19	2022-08-01	2021-08-16	2021-08-30	2021-09-13	-	-
OH-24	2021	Ohio	Columbia	Commercial Field	-	-	2021-08-05	2021-09-03	-	-	-	-	-
OH-25	2021	Ohio	Holmes	Commercial Field	-	-	2021-07-19	2021-08-03	2021-08-17	2021-08-30	-	-	-
OH-26	2021	Ohio	Holmes	Commercial Field	-	-	2021-08-02	2021-08-17	2021-08-30	2021-09-13	-	-	-
OH-27	2021	Ohio	Holmes	Commercial Field	-	-	2021-08-03	2021-08-17	2021-08-30	2021-09-13	-	-	-
OH-28	2021	Ohio	Holmes	Commercial Field	-	-	2021-08-02	2021-08-16	2021-08-30	2021-09-13	-	-	-
OH-29	2021	Ohio	Wayne	Commercial Field	-	-	2021-07-19	2021-08-03	2021-08-16	2021-08-30	-	-	-
OH-30	2021	Ohio	Wayne	Commercial Field	-	-	2021-07-19	2021-08-03	2021-08-16	2021-08-30	-	-	-
OH-31	2021	Ohio	Wayne	Commercial Field	-	-	2021-08-03	2021-08-16	2021-08-30	-	-	-	-
OH-32	2021	Ohio	Wayne	Commercial Field	-	-	2021-08-03	2021-08-16	2021-08-30	-	-	-	-
OH-33	2021	Ohio	Delaware	Commercial Field	-	-	2021-07-21	2021-08-04	2021-08-18	2021-09-01	-	-	-
OH-34	2021	Ohio	Delaware	Commercial Field	-	-	2021-07-21	2021-08-04	2021-08-18	2021-09-01	-	-	-
OH-35	2021	Ohio	Delaware	Commercial Field	-	-	2021-07-21	2021-08-04	2021-08-18	2021-09-01	-	-	-
OH-36	2021	Ohio	Knox	Commercial Field	-	-	2021-07-21	2021-08-04	2021-08-18	2021-09-01	-	-	-
OH-37	2021	Ohio	Knox	Commercial Field	-	-	2021-08-04	2021-08-18	2021-09-01	2021-09-14	-	-	-
OH-38	2021	Ohio	Knox	Commercial Field	-	-	2021-07-21	2021-08-04	2021-08-18	2021-09-01	-	-	-
OH-39	2021	Ohio	Morrow	Commercial Field	-	-	2021-08-04	2021-08-18	2021-09-01	2021-09-14	-	-	-
OH-40	2021	Ohio	Morrow	Commercial Field	-	-	2021-07-21	2021-08-04	2021-08-18	2021-09-01	-	-	-
OH-41	2021	Ohio	Morrow	Commercial Field	-	-	2021-07-21	2021-08-04	2021-08-18	2021-09-01	-	-	-
OH-42	2021	Ohio	Morrow	Commercial Field	-	-	2021-07-21	2021-08-04	2021-08-18	2021-09-01	-	-	-
OH-43	2021	Ohio	Licking	Commercial Field	-	-	2021-07-23	2021-08-06	2021-08-23	2021-09-07	-	-	-
OH-44	2021	Ohio	Clark	Commercial Field	-	-	2021-07-26	2021-08-09	2021-08-20	2021-09-02	-	-	-
OH-45	2021	Ohio	Fayette	Commercial Field	-	-	2021-07-23	2021-08-06	2021-08-20	2021-09-02	-	-	-
OH-46	2021	Ohio	Pickaway	Commercial Field	-	-	2021-07-09	2021-07-23	2021-08-06	2021-08-20	-	-	-
OH-47	2021	Ohio	Pickaway	Commercial Field	-	-	2021-07-09	2021-07-23	2021-08-06	2021-08-20	-	-	-
OH-48	2021	Ohio	Madison	Commercial Field	-	-	2021-07-23	2021-08-06	2021-08-20	2021-09-02	-	-	-
OH-49	2021	Ohio	Madison	Commercial Field	-	-	2021-07-23	2021-08-06	2021-08-20	2021-09-02	-	-	-
OH-50	2021	Ohio	Darke	Commercial Field	-	-	2021-07-26	2021-08-09	2021-08-23	2021-09-07	-	-	-
OH-51	2021	Ohio	Darke	Commercial Field	-	-	2021-07-26	2021-08-09	2021-08-23	-	-	-	-
OH-52	2021	Ohio	Darke	Commercial Field	-	-	2021-07-12	2021-07-26	2021-08-09	2021-08-23	-	-	-
OH-53	2022	Ohio	Crawford	Commercial Field	-	-	2022-07-25	2022-08-11	2022-08-22	2022-09-07	-	-	-
OH-54	2022	Ohio	Crawford	Commercial Field	-	-	2022-07-25	2022-08-11	2022-08-22	2022-09-07	-	-	-
OH-55	2022	Ohio	Crawford	Commercial Field	-	-	2022-07-25	2022-08-11	2022-08-22	2022-09-07	-	-	-
OH-56	2022	Ohio	Crawford	Commercial Field	-	-	2022-07-25	2022-08-11	2022-08-22	2022-09-07	-	-	-
OH-57	2022	Ohio	Crawford	Commercial Field	-	-	2022-07-25	2022-08-11	2022-08-22	2022-09-07	-	-	-
OH-58	2022	Ohio	Crawford	Commercial Field	-	-	2022-07-27	2022-08-12	2022-08-26	-	-	-	-
OH-59	2022	Ohio	Darke	Commercial Field	-	-	2022-07-27	2022-08-12	2022-08-26	-	-	-	-
OH-60	2022	Ohio	Darke	Commercial Field	-	-	2022-07-27	2022-08-12	2022-08-26	-	-	-	-
OH-61	2022	Ohio	Darke	Commercial Field	-	-	2022-07-29	2022-08-16	2022-08-29	-	-	-	-
OH-62	2022	Ohio	Delaware	Commercial Field	-	-	2022-08-05	2022-08-18	2022-09-01	2022-09-15	-	-	-
OH-63	2022	Ohio	Holmes	Commercial Field	-	-	2022-07-22	2022-08-05	2022-08-18	2022-09-01	-	-	-
OH-64	2022	Ohio	Holmes	Commercial Field	-	-	2022-07-29	2022-08-16	2022-08-29	-	-	-	-
OH-65	2022	Ohio	Knox	Commercial Field	-	-	2022-07-29	2022-08-16	2022-08-29	2022-09-16	-	-	-
OH-66	2022	Ohio	Knox	Commercial Field	-	-	2022-07-29	2022-08-16	2022-08-29	2022-09-16	-	-	-
OH-67	2022	Ohio	Knox	Commercial Field	-	-	2022-07-29	2022-08-16	2022-08-29	-	-	-	-
OH-68	2022	Ohio	Morrow	Commercial Field	-	-	2022-07-29	2022-08-16	2022-08-29	-	-	-	-
OH-69	2022	Ohio	Morrow	Commercial Field	-	-	2022-07-29	2022-08-16	2022-08-29	-	-	-	-
OH-70	2022	Ohio	Morrow	Commercial Field	-	-	2022-07-20	2022-08-04	2022-08-24	-	-	-	-
OH-71	2022	Ohio	Pickaway	Commercial Field	-	-	2022-07-20	2022-08-04	2022-08-24	-	-	-	-
OH-72	2022	Ohio	Pickaway	Commercial Field	-	-	2022-07-21	2022-08-03	2022-08-17	2022-09-02	-	-	-
OH-73	2022	Ohio	Putnam	Commercial Field	-	-	2022-07-21	2022-08-03	2022-08-17	2022-09-02	-	-	-
OH-74	2022	Ohio	Putnam	Commercial Field	-	-	2022-07-21	2022-08-03	2022-08-17	2022-09-02	-	-	-
OH-75	2022	Ohio	Putnam	Commercial Field	-	-	2022-07-25	2022-08-11	2022-08-22	2022-09-07	-	-	-
OH-76	2022	Ohio	Richland	Commercial Field	-	-	2022-07-25	2022-08-11	2022-08-22	2022-09-07	-	-	-
OH-77	2022	Ohio	Richland	Commercial Field	-	-	2022-08-04	2022-08-18	2022-09-01	2022-09-15	-	-	-
OH-78	2022	Ohio	Wayne	Commercial Field	-	-	2022-07-22	2022-08-05	2022-08-18	2022-09-01	-	-	-
OH-79	2022	Ohio	Wayne	Commercial Field	-	-	2022-07-22	2022-08-05	2022-08-18	2022-09-01	-	-	-
OH-80	2022	Ohio	Wayne	Commercial Field	-	-	2022-07-21	2022-08-03	2022-08-17	2022-09-02	-	-	-
OH-81	2022	Ohio	Williams	Commercial Field	-	-	2022-09-02	2022-10-05	-	-	-	-	-
OH-82	2022	Ohio	Williams	Commercial Field	-	-	2022-08-03	2022-08-17	2022-09-02	-	-	-	-
OH-83	2022	Ohio	Williams	Commercial Field	-	-	2022-08-22	2022-09-07	-	-	-	-	-
OH-84	2022	Ohio	Wyandot	Commercial Field	-	-	2022-08-04	2022-08-18	2022-09-01	2022-09-15	-	-	-
OH-85	2022	Ohio	Wayne	Commercial Field	-	-	2022-09-06	-	-	-	-	-	-
OH-86	2022	Ohio	Columbiana	Commercial Field	-	-	2022-07-20	2022-08-15	2022-08-24	2022-09-16	-	-	-
OH-87	2022	Ohio	Licking	Commercial Field	-	-	2022-08-24	2022-09-14	-	-	-	-	-
OH-88	2022	Ohio	Fayette	Commercial Field	-	-	2022-08-12	2022-09-08	-	-	-	-	-
OH-89	2022	Ohio	Clark	Commercial Field	-	-	2022-07-27	2022-08-12	2022-08-26	-	-	-	-
WI-1	2018	Wisconsin	Columbia	Small Plot Trial	DKC4565RIB	-	2018-08-16	2018-08-28	2018-09-10	-	-	-	-
WI-3	2019	Wisconsin	Columbia	Small Plot Trial	Jung56SS538	-	2019-08-19	2019-09-06	2019-09-19	2019-10-03	-	-	-
WI-4	2019	Wisconsin	Grant	Small Plot Trial	Wiffels	-	2019-09-04	2019-09-24	-	-	-	-	-
WI-5	2020	Wisconsin	Columbia	Small Plot Trial	DKC4565RIB	Jung56SS538	2020-08-06	2020-08-13	2020-08-20	2020-08-27	2020-09-02	-	-
WI-6	2020	Wisconsin	Columbia	Small Plot Trial	DKC4565RIB	Jung56SS538	2020-08-06	2020-08-13	2020-08-20	2020-08-27	2020-09-02	-	-
WI-7	2020	Wisconsin	Grant	Small Plot Trial	DKC4565RIB	Jung56SS538	2020-08-06	2020-08-13	2020-08-20	2020-08-27	2020-09-03	-	-
WI-8	2020	Wisconsin	Grant	Small Plot Trial	DKC4565RIB	Jung56SS538	2020-08-06	2020-08-13	2020-08-20	2020-08-27	2020-09-03	-	-
WI-9	2021	Wisconsin	Columbia	Small Plot Trial	DKC4565RIB	Jung56SS538	2021-07-14	2021-07-21	2021-08-04	2021-08-19	2021-09-01	-	-
WI-10	2021	Wisconsin	Columbia	Small Plot Trial	DKC4565RIB	Jung56SS538	2021-07-14	2021-07-21	2021-08-04	2021-08-19	2021-09-01	-	-
WI-11	2021	Wisconsin	Grant	Small Plot Trial	DKC4565RIB	Jung56SS538	2021-07-15	2021-07-22	2021-08-05	2021-08-12	2021-08-26	-	-
WI-12	2021	Wisconsin	Grant	Small Plot Trial	DKC4565RIB	Jung56SS538	2021-07-15	2021-07-22	2021-08-05	2021-08-12	2021-08-26	-	-
WI-13	2022	Wisconsin	Columbia	Small Plot Trial	Jung56SS538	P0720Q	2022-07-28	2022-08-04	2022-08-18	2022-08-24	2022-08-31	2022-09-07	2022-09-20
WI-14	2022	Wisconsin	Grant	Small Plot Trial	Jung56SS538	P0720Q	2022-07-28	2022-08-04	2022-08-18	2022-08-24	2022-08-31	2022-09-07	2022-09-22
WI-15	2022	Wisconsin	Grant	Small Plot Trial	Jung56SS538	P0720Q	2022-07-29	2022-08-04	2022-08-19	2022-08-26	2022-09-02	2022-09-08	2022-09-22
WI-16	2022	Wisconsin	Columbia	Small Plot Trial	Jung56SS538	P0720Q	2022-07-29	2022-08-04	2022-08-19	2022-08-26	2022-09-02	2022-09-08	2022-09-20
WI-17	2021	Wisconsin	Dane	Commercial Field	-	-	2021-07-29	2021-08-12	-	-	-	-	-
WI-18	2021	Wisconsin	Lafayette	Commercial Field	Cornelius 478	-	2021-07-29	2021-08-12	-	-	-	-	-
WI-19	2021	Wisconsin	Dane	Commercial Field	Brevant B02V87AM	-	2021-07-28	2021-08-12	-	-	-	-	-
WI-20	2021	Wisconsin	Dane	Commercial Field	Pioneer 0306AM	-	2021-07-21	2021-08-16	-	-	-	-	-
WI-21	2021	Wisconsin	Dane	Commercial Field	Prairie Estate Genetics 3665 GT	Brevant 094785XE	2021-07-27	2021-08-16	-	-	-	-	-
WI-22	2021	Wisconsin	Iowa	Commercial Field	Beck's 4909 Q	-	2021-07-29	2021-08-12	-	-	-	-	-
WI-23	2021	Wisconsin	Monroe	Commercial Field	LG 5410 55x	-	2021-07-30	2021-08-20	-	-	-	-	-
WI-24	2021	Wisconsin	Monroe	Commercial Field	LG 5410 55x	-	2021-07-30	2021-08-20	-	-	-	-	-
WI-25	2021	Wisconsin	Dane	Commercial Field	Pioneer 306 (P0306Q)	-	2021-07-20	2021-08-16	-	-	-	-	-
WI-26	2021	Wisconsin	Dodge	Commercial Field	Dairy Land 3810Q	-	2021-07-20	2021-08-16	-	-	-	-	-
WI-27	2021	Wisconsin	Dane	Commercial Field	DeKalb 5800	-	2021-07-20	2021-08-16	-	-	-	-	-
WI-28	2021	Wisconsin	Chippewa	Commercial Field	Federal 3790	-	2021-07-29	2021-08-20	-	-	-	-	-
WI-29	2021	Wisconsin	Chippewa	Commercial Field	33A16 Blue River	-	2021-07-30	2021-08-20	-	-	-	-	-
WI-30	2021	Wisconsin	Columbia	Commercial Field	Dairy Land HiDF-4999Q	-	2021-07-26	2021-09-08	-	-	-	-	-
WI-31	2021	Wisconsin	Dane	Commercial Field	-	-	2021-07-27	2021-08-09	-	-	-	-	-
WI-32	2021	Wisconsin	Dane	Commercial Field	-	-	2021-07-27	2021-08-09	-	-	-	-	-
WI-33	2021	Wisconsin	Dane	Commercial Field	DKC54-38RIB-Dekalb	-	2021-07-26	2021-08-09	-	-	-	-	-
WI-34	2021	Wisconsin	Lafayette	Commercial Field	Pioneer P0339 AMXT	-	2021-07-29	2021-08-12	-	-	-	-	-
WI-35	2021	Wisconsin	Lafayette	Commercial Field	Channel 209-1SSTXRIB	-	2021-07-29	2021-08-12	-	-	-	-	-
WI-36	2021	Wisconsin	Columbia	Commercial Field	Pionner P0720Q	-	2021-07-26	2021-08-11	-	-	-	-	-
WI-37	2021	Wisconsin	Monroe	Commercial Field	Pioner 9608Q	-	2021-08-05	2021-08-18			-	-	-
WI-38	2021	Wisconsin	Outagamie	Commercial Field	Jungs 3316RR	-	2021-08-02	2021-08-17	-	-	-	-	-
WI-39	2021	Wisconsin	Shawano	Commercial Field	-	-	2021-08-02	2021-08-17	-	-	-	-	-
WI-40	2021	Wisconsin	Shawano	Commercial Field	-	-	2021-08-02	2021-08-17	-	-	-	-	-
WI-41	2021	Wisconsin	Monroe	Commercial Field	-	-	2021-08-02	2021-08-18	-	-	-	-	-
WI-42	2022	Wisconsin	Monroe	Commercial Field	-	-	2022-08-22	2022-09-23	-	-	-	-	-
WI-43	2022	Wisconsin	Monroe	Commercial Field	-	-	2022-08-22	2022-09-23	-	-	-	-	-
WI-44	2022	Wisconsin	Dane	Commercial Field	-	-	2022-07-28	2022-08-03	2022-08-18	2022-08-24	2022-08-31	2022-09-07	2022-09-20
WI-45	2022	Wisconsin	Dane	Commercial Field	FS615XI/ Brevant 09478SXE	PEG3665GT	2022-07-28	2022-08-03	2022-08-18	2022-08-24	2022-08-31	2022-09-07	-
WI-46	2022	Wisconsin	Dane	Commercial Field	Pioneer 0035AM	-	2022-08-18	-	-	-	-	-	-
WI-47	2022	Wisconsin	Iowa	Commercial Field	-	-	2022-07-27	-	-	-	-	-	-
WI-48	2022	Wisconsin	Dane	Commercial Field	Pioneer 0421Q	-	2022-07-27	-	-	-	-	-	-
WI-49	2022	Wisconsin	Lafayette	Commercial Field	Pioneer 0306AM	-	2022-07-27	-	-	-	-	-	-
WI-50	2022	Wisconsin	Chippewa	Commercial Field	8801 Foundahn Organic	-	2022-07-27	-	-	-	-	-	-
WI-51	2022	Wisconsin	Chippewa	Commercial Field	3790 Federal Hybrids	-	2022-09-01	-	-	-	-	-	-
WI-52	2022	Wisconsin	Monroe	Commercial Field	Brevant 94Z97Q	-	2022-08-22	-	-	-	-	-	-
WI-53	2022	Wisconsin	Monroe	Commercial Field	Dekalb 48-68	-	2022-08-22	-	-	-	-	-	-
WI-54	2022	Wisconsin	Columbia	Commercial Field	Goldem Harvest 95D32	-	2022-08-24	-	-	-	-	-	-
WI-55	2022	Wisconsin	Dane	Commercial Field	-	-	2022-08-24	-	-	-	-	-	-
WI-56	2022	Wisconsin	Lafayette	Commercial Field	Pioneer 0075Q	-	2022-07-22	2022-08-26	2022-09-22	-	-	-	-
WI-57	2022	Wisconsin	Lafayette	Commercial Field	-	-	2022-07-22	2022-08-26	-	-	-	-	-
WI-58	2022	Wisconsin	Brussels	Commercial Field	-	-	2022-08-25	-	-	-	-	-	-
WI-59	2022	Wisconsin	Oconto	Commercial Field	-	-	2022-08-25	-	-	-	-	-	-
WI-60	2022	Wisconsin	Henrysville	Commercial Field	-	-	2022-08-25	-	-	-	-	-	-
WI-61	2022	Wisconsin	Outagamie	Commercial Field	-	-	2022-08-25	-	-	-	-	-	-
WI-62	2022	Wisconsin	Outagamie	Commercial Field	-	-	2022-08-25	-	-	-	-	-	-
WI-63	2022	Wisconsin	Monroe	Commercial Field	Pioneer 9880	-	2022-09-08	2022-09-23	-	-	-	-	-
WI-64	2022	Wisconsin	Viroqua	Commercial Field	Pioneer 9608Q	-	2022-09-08	2022-09-23	-	-	-	-	-
